# A human embryonic limb cell atlas resolved in space and time

**DOI:** 10.1101/2022.04.27.489800

**Authors:** Bao Zhang, Peng He, John E Lawrence, Shuaiyu Wang, Elizabeth Tuck, Brian A Williams, Kenny Roberts, Vitalii Kleshchevnikov, Lira Mamanova, Liam Bolt, Krzysztof Polanski, Rasa Elmentaite, Eirini S Fasouli, Martin Prete, Xiaoling He, Nadav Yayon, Yixi Fu, Hao Yang, Chen Liang, Hui Zhang, Raphael Blain, Alain Chedotal, David R. FitzPatrick, Helen Firth, Andrew Dean, John C Marioni, Roger A Barker, Mekayla A Storer, Barbara J Wold, Hongbo Zhang, Sarah A Teichmann

## Abstract

Human limbs emerge during the fourth post-conception week as mesenchymal buds which develop into fully-formed limbs over the subsequent months. Limb development is orchestrated by numerous temporally and spatially restricted gene expression programmes, making congenital alterations in phenotype common. Decades of work with model organisms has outlined the fundamental processes underlying vertebrate limb development, but an in-depth characterisation of this process in humans has yet to be performed. Here we detail the development of the human embryonic limb across space and time, using both single-cell and spatial transcriptomics. We demonstrate extensive diversification of cells, progressing from a restricted number of multipotent progenitors to myriad mature cell states, and identify several novel cell populations, including neural fibroblasts and multiple distinct mesenchymal states. We uncover two waves of human muscle development, each characterised by different cell states regulated by separate gene expression programmes. We identify musculin (MSC) as a key transcriptional repressor maintaining muscle stem cell identity and validate this by performing MSC knock down in human embryonic myoblasts, which results in significant upregulation of late myogenic genes. Through integration of multiple anatomically continuous spatial transcriptomic samples, we spatially map single-cell clusters across a sagittal section of a whole fetal hindlimb. We reveal a clear anatomical segregation between genes linked to brachydactyly and polysyndactyly, and uncover transcriptionally and spatially distinct populations of mesenchyme in the autopod. Finally, we perform scRNA-seq on murine embryonic limbs to facilitate cross-species developmental comparison at single-cell resolution, finding substantial homology between the two species.
