## Supplementary material for "A human embryonic limb cell atlas resolved in space and time": Table 3 - Ortholog phenotypes in mouse and human

### Sheet: Sheet1
Gene Symbol	Disease Name	Allelic Requirement	Mutation Effect	Human Musculoskeletal Phenotype	Mouse Phenotype
PTH1R	Eiken Syndrome	Biallelic	Loss of function	Short stature, Type A1 brachydactyly (Shortening of middle phalanges of all digits, occasionally fused with terminal phalanges; shortened proximal phalanges of the thumbs and big toes), delayed ossification, epiphyseal dysplasia, altered remodelling of bone68	Consistent with human69
NOG	Brachydactyly Type B2	Monoallelic	Uncertain	Hypoplasia of the terminal phalanges of the 2nd to 5th digits with absent fingernails; shortened 1st metacarpal (occasionally others); central syndactyly.60	No precise model in Nog mutant mice 70–72
COL11A2	Autosomal recessive otospondylomegaepiphyseal dysplasia (OSMED)	Biallelic	Dominant negative	Hypoplasia of long bones with proportionate shortening of all hand bones, sometimes with syndactyly. 73	Consistent with human 74
SOX9	Cook’s Syndrome	Monoallelic	Loss of function	Hypoplasia or Aplasia of distal phalanges; Occasionally digitalised great toes/thumbs. 73,62	No precise model in Sox9 mutant mice 75
FGFR3	Achondroplasia	Monoallelic	Activating	Proportionate brachydactyly 76,77	Consistent with human 76
DLX5	Split hand and foot malformation	Monoallelic	Uncertain	Variable- most commonly absent middle digit to carpal level, resulting in a cleft; syndactyly of remaining digits. Sowińska-Seidler A, Socha M, Jamsheer A. Split-hand/foot malformation – molecular cause and implications in genetic counseling. 78	Consistent with human79
MYCN	Feingold syndrome type 1	Monoallelic	Loss of function	Clinodactyly of 5th digit, syndactyly of 2nd-3rd and 4th-5th digits; occasionally brachomesophalangy. 80	Rounded apical ectodermal ridge during development, failure of distal cartilaginous structures to develop. 81
BMP4	Microphthalmia, syndromic 6	Biallelic	Loss of function	Highly variable- post-axial polydactyly with radial syndactyly 65	Digit 5 duplication82
TWIST1	saethre-chotzen syndrome	Biallelic	Loss of function	Variable- 2nd-3rd digit syndactyly; fifth digit clinodactyly; occasionally brachydactyly and/or digitalised great toes/thumbs 83	Shortened limbs with hindlimb preaxial polydactyly; fusion of middle digits 84
