## Supplementary material for "A human embryonic limb cell atlas resolved in space and time": Table 5 - Sample metadata

### Sheet: human
Sample stage	Norm. Sample Stage	Hospital ID	Sample ID	Gender	kit	specimens
GA7 w 5(M top)	PCW5.1	BRC2078	5386STDY7537944	F	3' v2	C1-FSM-0-SC-1
GA7 w 5	PCW5.4 -1	BRC2131	5478STDY7717491	M	3' v2	C13-FSM-0-SC-1
GA7 w 5	PCW5.4 -2	BRC2131	5478STDY7717492	M	3' v2	C13-FSM-0-SC-1
GA8 w5	PCW6.5	BRC2114	5478STDY7652318	M	3' v2	C9-FSM-0-SC-1
GA9 w1	PCW7.2-1	BRC2092	5386STDY7557336	M	3' v2	C5-FSM-0-SC-1
GA9 w1	PCW7.2-2	BRC2092	5386STDY7557337	M	3' v2	C5-FSM-0-SC-1
GA9 w3	PCW8.0	BRC2091	5386STDY7557335	F	3' v2	C4-FSM-0-SC-1
GA9 w4	PCW8.4-1	BRC2083	FCAImmP7536758	F	3' v2	C3-FSM-0-SC-1
GA9 w4	PCW8.4-2	BRC2083	FCAImmP7536759	F	3' v2	C3-FSM-0-SC-1
GA10w4	PCW9.0-1	BRC2181	5478STDY7980348	M	3' v2	C36-FSM--SC-1
GA10w4	PCW9.0-2	BRC2181	5478STDY7980349	M	3' v2	C36-FSM--SC-2
GA10 w6 (11.3)	PCW9.3-1	BRC2172	5478STDY7935101	F	3' v2	C34-FSM-0-SC-1
GA10 w6 (11.3)	PCW9.3-2	BRC2173	5478STDY7935102	M	3' v2	C35-FSM-0-SC-1
GA 7w 2	PCW5.6	BRC2254	WSSS_THYst9384953	M	5'	C72-FARM-0-SC-1	Distal Fore limb 7w+2
GA 7w 2	PCW5.6	BRC2254	WSSS_THYst9384954	M	5'	C72-FARM-0-SC-2	Middle Fore limb 7w+2
GA 7w 2	PCW5.6	BRC2254	WSSS_THYst9384955	M	5'	C72-FARM-0-SC-3	Proximal Fore limb 7w+2
GA 7w 2	PCW5.6	BRC2254	WSSS_THYst9384956	M	5'	C72-FLEG-0-SC-1	Distal Hind limb 7w+2
GA 7w 2	PCW5.6	BRC2254	WSSS_THYst9384957	M	5'	C72-FLEG-0-SC-2	Middle Hind limb 7w+2
GA 7w 2	PCW5.6	BRC2254	WSSS_THYst9384958	M	5'	C72-FLEG-0-SC-3	Proximal Hind limb 7w+2
GA 8w 5	PCW6.1	BRC2243	WSSS_THYst8796437	M	3' v2	C68-FLEG-1-SC-1	proximal forelimb
GA 8w 5	PCW6.1	BRC2243	WSSS_THYst8796438	M	3' v2	C68-FLEG-2-SC-1	mid forelimb
GA 8w 5	PCW6.1	BRC2243	WSSS_THYst8796439	M	3' v2	C68-FLEG-3-SC-1	distal forelimb
GA 8w 5	PCW6.1	BRC2243	WSSS_THYst8796440	M	3' v2	C68-FARM-1-SC-1	proximal hindlimb
GA 8w 5	PCW6.1	BRC2243	WSSS_THYst8796441	M	3' v2	C68-FARM-2-SC-1	mid forelimb
GA 8w 5	PCW6.1	BRC2243	WSSS_THYst8796442	M	3' v2	C68-FARM-3-SC-1	distal hindlimb
GA 10w 1	PCW8.1	BRC2196	WSSS_THYst9383359	M	Visium	C42-FLEG-0-FO-1	Whole leg (with foot)
GA 10w 1	PCW8.1	BRC2196	WSSS_THYst9383360	M	Visium	C42-FLEG-0-FO-1	Whole leg (with foot)
GA 10w 1	PCW8.1	BRC2196	WSSS_THYst9383361	M	Visium	C42-FLEG-0-FO-1	Whole leg (with foot)
GA 10w 1	PCW8.1	BRC2196	WSSS_THYst9383362	M	Visium	C42-FLEG-0-FO-1	Whole leg (with foot)
GA 8w 4	PCW7.0	BRC2245	WSSS_THYst9699523	F	Visium	C70-FLEG-0-FO-2-S7-A1-i||C70-FLEG-0-FO-2-S10-A1-ii	Right leg (embedded with foot flat)
GA 8w 4	PCW7.0	BRC2245	WSSS_THYst9699524	F	Visium	C70-FLEG-0-FO-2-S11-B1-i||C70-FLEG-0-FO-2-S20-B1-ii	Right leg (embedded with foot flat)
GA 7w 4d	PCW6.2	BRC2218	WSSS_THYst9699525	F	Visium	C59-FLEG-0-FO-1-S5-C1-i||C59-FLEG-0-FO-1-S11-C1-ii	Arrived and stored overnight in HypoThermosol at 4 degrees; embedded and frozen in OCT on isopentane-dry ice slurry
GA 7w 4d	PCW5.6	BRC2218||BRC2217	WSSS_THYst9699526	F||M	Visium	C59-FLEG-0-FO-1-S18-D1-i||C58-FLEG-0-FO-2-S15-D1-ii||C58-FLEG-0-FO-2-S16-D1-iii	Arrived and stored overnight in HypoThermosol at 4 degrees; embedded and frozen in OCT on isopentane-dry ice slurry;Whole leg, including foot paddle

### Sheet: mouse
batch	region	sequencing_center	anatomy	project	organism	human_stage	mouse_stage	chemistry
GSM4227224	WholeLimb	Kelly	hindlimb	Kelly	mouse		11.5	3v2
WSSS_THYst9807811	Proximal	Sanger	hindlimb	Zhang	mouse		12.5	3v3
WSSS_THYst9807812	Middle	Sanger	hindlimb	Zhang	mouse		12.5	3v3
WSSS_THYst9807813	Distal	Sanger	hindlimb	Zhang	mouse		12.5	3v3
WSSS_THYst9807817	Proximal	Sanger	hindlimb	Zhang	mouse		13.5	3v3
WSSS_THYst9807818	Middle	Sanger	hindlimb	Zhang	mouse		13.5	3v3
WSSS_THYst9807819	Distal	Sanger	hindlimb	Zhang	mouse		13.5	3v3
GSM4227225	WholeLimb	Kelly	hindlimb	Kelly	mouse		13.5	3v2
GSM4227226	WholeLimb	Kelly	hindlimb	Kelly	mouse		15.5	3v2
WSSS_THYst9807820	Proximal	Sanger	hindlimb	Zhang	mouse		16.5	3v3
GSM4227227	WholeLimb	Kelly	hindlimb	Kelly	mouse		18.5	3v2
GSM4498677	WholeLimb	Allou	forelimb	Allou	mouse		9.5	3v2
GSM4498678	WholeLimb	Allou	forelimb	Allou	mouse		10.5	3v2
7_e10_5	WholeLimb	Caltech	forelimb	He	mouse		10.5	3v2
3_e11	WholeLimb	Caltech	forelimb	He	mouse		11	3v2
4_e12	WholeLimb	Caltech	forelimb	He	mouse		12	3v2
WSSS_THYst9807808	Proximal	Sanger	forelimb	Zhang	mouse		12.5	3v3
WSSS_THYst9807809	Middle	Sanger	forelimb	Zhang	mouse		12.5	3v3
WSSS_THYst9807810	Distal	Sanger	forelimb	Zhang	mouse		12.5	3v3
12_e13	WholeLimb	Caltech	forelimb	He	mouse		13	3v2
5_e13	WholeLimb	Caltech	forelimb	He	mouse		13	3v2
1_e13_5	WholeLimb	Caltech	forelimb	He	mouse		13.5	3v2
WSSS_THYst9807814	Proximal	Sanger	forelimb	Zhang	mouse		13.5	3v3
WSSS_THYst9807815	Middle	Sanger	forelimb	Zhang	mouse		13.5	3v3
WSSS_THYst9807816	Distal	Sanger	forelimb	Zhang	mouse		13.5	3v3
13_e14	WholeLimb	Caltech	forelimb	He	mouse		14	3v2
8_e15_whole	WholeLimb	Caltech	forelimb	He	mouse		15	3v2
6_e15	WholeLimb	Caltech	forelimb	He	mouse		15	3v2
9_e15_prox	Proximal	Caltech	forelimb	He	mouse		15	3v2
10_e15_mid	Middle	Caltech	forelimb	He	mouse		15	3v2
11_e15_dist	Distal	Caltech	forelimb	He	mouse		15	3v2
